# Specialized signaling centers direct cell fate and spatial organization in a limb organoid model

**DOI:** 10.1101/2024.07.02.601324

**Authors:** Evangelia Skoufa, Jixing Zhong, Oliver Kahre, Kelly Hu, Georgios Tsissios, Louise Carrau, Antonio Herrera, Albert Dominguez Mantes, Alejandro Castilla-Ibeas, Hwanseok Jang, Martin Weigert, Gioele La Manno, Matthias Lutolf, Marian Ros, Can Aztekin

**Affiliations:** School of Life Sciences, Swiss Federal Institute of Technology Lausanne (EPFL), Lausanne 1015, Switzerland; Department of Cellular and Molecular Signalling, Instituto de Biotecnología y Biomedicina de Cantabria (IBBTEC), CSIC-SODERCAN-University of Cantabria), Santander, Spain; Institute of Human Biology (IHB), Roche Pharma Research and Early Development, Roche Innovation Center, Basel 4058, Switzerland

## Abstract

Specialized signaling centers orchestrate robust development and regeneration. Limb morphogenesis, for instance, requires interactions between the mesoderm and the signaling center apical-ectodermal ridge (AER), whose properties and role in cell fate decisions have remained challenging to dissect. To tackle this, we developed mouse embryonic stem cells (mESCs)-based heterogeneous cultures and a limb organoid model, termed budoids, comprising cells with AER, surface ectoderm, and mesoderm properties. mESCs were first induced into heterogeneous cultures that self-organized into domes in 2D. Aggregating these cultures resulted in formation of limb bud-like structures in 3D, exhibiting chondrogenesis-based symmetry breaking and elongation. Using our organoids and quantitative in situ expression profiling, we uncovered that AER-like cells support nearby limb mesoderm and fibroblast identities while enhancing tissue polarization that permits distant cartilage formation. Together, our findings provide a powerful model to study aspects of limb morphogenesis, and reveal the ability of signaling center AER cells to concurrently modulate cell fate and spatial organization.
