## Supplemental Table 3 for "Specialized signaling centers direct cell fate and spatial organization in a limb organoid model"

### Sheet: DEG_filter_mesoAER_P_vs_meso9_P
names	scores	logfoldchanges	pvals	pvals_adj	pct_nz_group	Category_1	Category_2	Genes
Col2a1	23.7077	0.965648	3.00499e-124	3.93654e-122	0.386755	Celltype	Chondrocytes	Col2a1
Col1a1	12.5712	1.32626	3.04216e-36	1.99261e-34	0.15551	Celltype	Fibroblast	Col1a1
Col3a1	11.789	0.734299	4.44923e-32	1.94283e-30	0.232412	Celltype	Fibroblast	Col3a1
Col9a1	10.2143	0.389184	1.71127e-24	5.60441e-23	0.296034	Celltype	Chondrocytes	Col9a1
Fgfr3	7.04376	0.804731	1.87119e-12	4.90251e-11	0.113604	FGF	FGF_Receptors	Fgfr3
Notch2	6.87961	1.1779	6.00169e-12	1.31037e-10	0.0859655	Notch	NOTCH_Receptors	Notch2
Igfbp5	6.73447	0.557083	1.64533e-11	3.07913e-10	0.170495	Celltype	Fibroblast	Igfbp5
Prrx1	6.55198	0.712576	5.67792e-11	9.29759e-10	0.110104	Celltype	Limb_bud_mesoderm	Prrx1
Bmpr1a	5.52732	0.759101	3.25155e-08	4.73281e-07	0.0874013	BMP	BMP_Receptors	Bmpr1a
Fn1	4.91129	0.15515	9.04812e-07	1.1853e-05	0.214824	Celltype	Fibroblast	Fn1
Lum	4.41657	1.01519	1.0028e-05	0.000119424	0.0603912	Celltype	Fibroblast	Lum
Col11a1	4.34119	0.287346	1.41716e-05	0.000154706	0.15892	Celltype	Chondrocytes	Col11a1
Runx2	4.2165	0.89901	2.48127e-05	0.000250035	0.0615578	Celltype	Chondrocytes	Runx2
Jun	4.13358	1.04763	3.57152e-05	0.000334192	0.0585966	FGF	FGF_targets	Jun
Twist1	3.95061	0.883093	7.79517e-05	0.000680778	0.0607502	Celltype	Limb_bud_mesoderm	Twist1
Id2	3.14658	1.17728	0.00165191	0.0127294	0.0413676	BMP	BMP_downstream	Id2
Twsg1	3.11356	1.18802	0.00184845	0.0133688	0.0369706	BMP	BMP_Ligands	Twsg1
Sox9	3.09942	0.233868	0.00193898	0.0133688	0.127513	Celltype	Chondrocytes	Sox9
Fgfr2	2.68494	0.278115	0.00725424	0.0475153	0.0984386	FGF	FGF_Receptors	Fgfr2
Tgfbr2	2.58582	0.534632	0.00971476	0.0606016	0.048995	TGFb	TGFb_Receptors	Tgfbr2
Pdgfra	2.34638	0.566767	0.0189565	0.10797	0.0411881	Celltype	Limb_bud_mesoderm	Pdgfra
Ptch1	2.31454	0.46821	0.020638	0.112649	0.0561737	Celltype	Limb_bud_mesoderm	Ptch1
Id3	2.28631	0.336023	0.0222361	0.116517	0.070621	BMP	BMP_downstream	Id3
Ryk	2.18132	0.77885	0.02916	0.14148	0.0333812	WNT	WNT_Receptors	Ryk
Sox6	2.14997	0.876797	0.0315575	0.147644	0.0307789	Celltype	Chondrocytes	Sox6
Axin2	2.01623	0.775037	0.0437762	0.197748	0.0341888	WNT	WNT_downstream	Axin2
Gli3	1.95486	0.626062	0.0505994	0.213823	0.0390345	Celltype	Limb_bud_mesoderm	Gli3
Bmpr2	1.91428	0.510053	0.0555844	0.227549	0.0364322	BMP	BMP_Receptors	Bmpr2
Sfrp2	1.85064	1.59929	0.064221	0.254938	0.0207286	WNT	WNT_downstream	Sfrp2
Notch3	1.6148	1.0594	0.106354	0.409774	0.0225233	Notch	NOTCH_Receptors	Notch3
Acan	1.56025	-0.0562229	0.1187	0.444279	0.210517	Celltype	Chondrocytes	Acan
Tgfbr1	1.54006	0.589391	0.123546	0.44957	0.0280869	TGFb	TGFb_Receptors	Tgfbr1
Fzd2	1.52097	0.432847	0.128268	0.454138	0.0368808	WNT	WNT_Receptors	Fzd2
Tgfbr3	1.49786	0.742184	0.134168	0.458888	0.0262024	TGFb	TGFb_Receptors	Tgfbr3
Axin1	1.46594	0.600006	0.142665	0.467228	0.0251256	WNT	WNT_downstream	Axin1
Wnt5a	1.41223	1.03908	0.157883	0.47006	0.0182161	WNT	WNT_Ligands	Wnt5a
Lrp5	1.35962	0.341265	0.17395	0.506386	0.037509	WNT	WNT_Receptors	Lrp5
Sox5	1.239	0.30609	0.215344	0.601348	0.0365219	Celltype	Chondrocytes	Sox5
Col9a2	1.23682	-0.012293	0.216155	0.601348	0.288586	Celltype	Chondrocytes	Col9a2
Bmp7	1.14932	0.78439	0.250426	0.641531	0.0177674	BMP	BMP_Ligands	Bmp7
Rspo3	1.12263	0.58061	0.261596	0.646585	0.0241385	WNT	WNT_downstream	Rspo3
Fzd3	1.07654	3.34906	0.281684	0.661778	0.00825556	WNT	WNT_Receptors	Fzd3
Fzd10	0.979829	1.57441	0.32717	0.726429	0.0102297	WNT	WNT_Receptors	Fzd10
Hes1	0.875014	0.801324	0.381566	0.81943	0.0143575	Notch	NOTCH_downstream	Hes1
Dusp6	0.837871	0.771741	0.402103	0.836119	0.0125628	FGF	FGF_targets	Dusp6
Bmp2	0.784153	1.87028	0.43295	0.836457	0.00798636	BMP	BMP_Ligands	Bmp2
Jag1	0.726192	0.676862	0.467721	0.850992	0.0135499	Notch	NOTCH_Ligands	Jag1
Shox2	0.61709	0.506671	0.537175	0.923049	0.0120244	Celltype	Limb_bud_mesoderm	Shox2
Ror1	0.608953	0.267071	0.542555	0.923049	0.0182161	WNT	WNT_Receptors	Ror1
Wwc1	0.590386	1.35145	0.554932	0.923068	0.00664034	BMP	BMP_downstream	Wwc1
Dusp1	0.583286	0.109494	0.559701	0.923068	0.0336504	FGF	FGF_targets	Dusp1
Lrp1	0.577346	-0.0119666	0.563706	0.923068	0.0573403	WNT	WNT_Receptors	Lrp1
Notum	0.564357	0.467218	0.572511	0.925913	0.013191	WNT	WNT_downstream	Notum
Bmp4	0.529501	0.48816	0.596458	0.930601	0.00987078	BMP	BMP_Ligands	Bmp4
Krt14	0.513655	0.645368	0.607494	0.930601	0.0104092	Celltype	Ectoderm	Krt14
Myc	0.408847	0.0233599	0.682652	0.930601	0.0240488	WNT	WNT_downstream	Myc
Fgfrl1	0.394592	-0.0104329	0.693144	0.930601	0.0495334	FGF	FGF_Receptors	Fgfrl1
Tgfb1	0.355686	1.88931	0.722076	0.930601	0.00340991	TGFb	TGFb_Ligands	Tgfb1
Fgf10	0.349058	0.59819	0.727046	0.930601	0.00673008	FGF	FGF_Ligands	Fgf10
Grem1	0.342579	0.659814	0.731915	0.930601	0.0054738	BMP	BMP_Ligands	Grem1
Lgr5	0.32992	0.55047	0.74146	0.930601	0.00538406	WNT	WNT_downstream	Lgr5
Notch1	0.317413	0.158774	0.75093	0.930601	0.011486	Notch	NOTCH_Receptors	Notch1
Fzd6	0.298076	0.984415	0.765645	0.930601	0.00394831	WNT	WNT_Receptors	Fzd6
Wnt11	0.28951	0.30951	0.772191	0.930601	0.00996052	WNT	WNT_Ligands	Wnt11
Trp63	0.288026	0.543151	0.773327	0.930601	0.00520459	Celltype	Ectoderm	Trp63
Krt18	0.233565	0.189245	0.815322	0.961194	0.0133704	Celltype	Ectoderm	Krt18
Ascl2	0.216194	-0.00490156	0.828837	0.961194	0.0106784	WNT	WNT_downstream	Ascl2
Wnt3a	0.134088	0.738579	0.893333	0.990089	0.00170495	WNT	WNT_Ligands	Wnt3a
Glb1	0.111375	0.696601	0.911319	0.990089	0.00215363	Celltype	AER	Glb1
Nog	0.0816078	-0.0538052	0.934959	0.990089	0.0177674	BMP	BMP_Ligands	Nog
Wnt5b	0.0775234	0.00948772	0.938207	0.990089	0.00340991	WNT	WNT_Ligands	Wnt5b
Tcf7	0.0708293	0.538668	0.943534	0.990089	0.00242283	WNT	WNT_downstream	Tcf7
Spry2	0.0658415	0.0621063	0.947504	0.990089	0.0191134	FGF	FGF_targets	Spry2
Krt10	0.0459979	0.0139975	0.963312	0.990089	0.00699928	Celltype	Ectoderm	Krt10
Fzd4	0.0181636	-0.0261014	0.985508	0.990089	0.00305097	WNT	WNT_Receptors	Fzd4
Epcam	0.0124214	-0.271361	0.990089	0.990089	0.00771716	Celltype	Ectoderm	Epcam
Ihh	-0.0128688	-0.549825	0.989732	0.990089	0.00134602	Celltype	Chondrocytes	Ihh
Fgf4	-0.0385351	-0.22338	0.969261	0.990089	0.00619167	FGF	FGF_Ligands	Fgf4
Bambi	-0.0494939	-0.175177	0.960526	0.990089	0.00484566	BMP	BMP_Ligands	Bambi
Sp8	-0.0535127	-0.754066	0.957323	0.990089	0.000897344	Celltype	AER	Sp8
Spry4	-0.0622216	-0.250529	0.950386	0.990089	0.00475592	FGF	FGF_targets	Spry4
Spry1	-0.132901	-0.447539	0.894271	0.990089	0.00376884	FGF	FGF_targets	Spry1
Krt5	-0.133822	-0.808521	0.893543	0.990089	0.00116655	Celltype	Ectoderm	Krt5
Wwc2	-0.14291	-19.1949	0.886362	0.990089	0	BMP	BMP_downstream	Wwc2
Htra3	-0.206425	-20.0538	0.836459	0.961194	0	Celltype	Fibroblast	Htra3
Sp6	-0.214364	-19.4757	0.830263	0.961194	0	Celltype	AER	Sp6
Wnt4	-0.224191	-0.352202	0.822609	0.961194	0.00628141	WNT	WNT_Ligands	Wnt4
Wnt16	-0.286733	-0.703085	0.774317	0.930601	0.00385858	WNT	WNT_Ligands	Wnt16
Etv1	-0.321653	-0.436801	0.747716	0.930601	0.0105887	FGF	FGF_targets	Etv1
Dpt	-0.358038	-0.254365	0.720315	0.930601	0.0120244	Celltype	Fibroblast	Dpt
Wnt10b	-0.376776	-0.540357	0.70634	0.930601	0.0103195	WNT	WNT_Ligands	Wnt10b
Fgf8	-0.408688	-1.42935	0.682769	0.930601	0.00179469	Celltype	AER	Fgf8
Etv4	-0.40988	-1.87956	0.681894	0.930601	0.00134602	FGF	FGF_targets	Etv4
Hes2	-0.412667	-1.42614	0.679851	0.930601	0.00143575	Notch	NOTCH_downstream	Hes2
Shh	-0.419601	-1.00065	0.674777	0.930601	0.00332017	Celltype	Limb_bud_mesoderm	Shh
Wnt6	-0.428444	-0.409761	0.668328	0.930601	0.0100503	WNT	WNT_Ligands	Wnt6
Tgfb2	-0.440041	-0.253098	0.659907	0.930601	0.0405599	TGFb	TGFb_Ligands	Tgfb2
Dkk1	-0.441965	-0.466312	0.658514	0.930601	0.00996052	WNT	WNT_downstream	Dkk1
Apcdd1	-0.446135	-0.322699	0.6555	0.930601	0.0220747	WNT	WNT_Receptors	Apcdd1
Prdm1	-0.457419	-2.52411	0.64737	0.930601	0.000628141	Celltype	Ectoderm	Prdm1
Dlx5	-0.464374	-0.528823	0.64238	0.930601	0.00942211	WNT	WNT_downstream	Dlx5
Atp6ap2	-0.509963	-0.475482	0.610078	0.930601	0.0166009	WNT	WNT_Receptors	Atp6ap2
Col17a1	-0.511194	-0.554135	0.609215	0.930601	0.0151651	Celltype	Ectoderm	Col17a1
Hes5	-0.638874	-0.415369	0.522905	0.913341	0.0197416	Notch	NOTCH_downstream	Hes5
Krt8	-0.656851	-0.459636	0.511277	0.905098	0.0179469	Celltype	Ectoderm	Krt8
Fgf9	-0.702833	-0.974692	0.48216	0.865246	0.00493539	FGF	FGF_Ligands	Fgf9
Dll4	-0.742041	-1.55799	0.458062	0.845157	0.00251256	Notch	NOTCH_Ligands	Dll4
Acta2	-0.751711	-0.532294	0.452225	0.845157	0.0116655	Celltype	Fibroblast	Acta2
Wnt7b	-0.75429	-0.867633	0.450675	0.845157	0.00762742	WNT	WNT_Ligands	Wnt7b
Hand2	-0.78204	-0.870686	0.434191	0.836457	0.00753769	Celltype	Limb_bud_mesoderm	Hand2
Dll1	-0.788433	-1.3031	0.430443	0.836457	0.00529433	Notch	NOTCH_Ligands	Dll1
Fzd8	-0.789623	-0.387246	0.429748	0.836457	0.0208184	WNT	WNT_Receptors	Fzd8
Lef1	-0.811399	-0.38482	0.417136	0.836457	0.0314968	WNT	WNT_downstream	Lef1
Jag2	-0.858252	-0.735335	0.390753	0.825624	0.0103195	Notch	NOTCH_Ligands	Jag2
Rspo2	-0.963357	-0.723538	0.335368	0.732221	0.0120244	WNT	WNT_downstream	Rspo2
Bmpr1b	-1.02843	-1.41187	0.303747	0.686049	0.00466619	BMP	BMP_Receptors	Bmpr1b
Mcam	-1.04032	-1.1803	0.298191	0.685316	0.0060122	WNT	WNT_Receptors	Mcam
Scx	-1.07383	-1.0431	0.282898	0.661778	0.00771716	Celltype	Limb_bud_mesoderm	Scx
Loxl2	-1.07904	-0.752773	0.280571	0.661778	0.0146267	Celltype	Fibroblast	Loxl2
Fgf7	-1.13912	-1.23908	0.254653	0.641531	0.00726849	FGF	FGF_Ligands	Fgf7
Fgf17	-1.1652	-0.787782	0.243937	0.639116	0.0121141	FGF	FGF_Ligands	Fgf17
Fgfr4	-1.1761	-0.851984	0.239554	0.639116	0.0135499	FGF	FGF_Receptors	Fgfr4
Fgfbp1	-1.22562	-0.652379	0.220341	0.601348	0.0225233	FGF	FGF_Ligands	Fgfbp1
Wnt10a	-1.42509	-1.39442	0.15413	0.46956	0.00951184	WNT	WNT_Ligands	Wnt10a
Msx2	-1.43484	-0.469877	0.151334	0.46956	0.0385858	Celltype	AER	Msx2
Ror2	-1.44443	-0.510927	0.148617	0.46956	0.0389447	WNT	WNT_Receptors	Ror2
Snai2	-1.48851	-1.1392	0.136616	0.458888	0.0110373	WNT	WNT_downstream	Snai2
Fzd1	-1.96601	-0.530604	0.049298	0.213823	0.0480976	WNT	WNT_Receptors	Fzd1
Id4	-2.20976	-1.07203	0.0271217	0.136652	0.0170495	BMP	BMP_downstream	Id4
Msx1	-2.37417	-0.688753	0.0175886	0.104732	0.0366116	Celltype	Limb_bud_mesoderm	Msx1
Otos	-3.39716	-2.22972	0.00068088	0.00557471	0.00771716	Celltype	Chondrocytes	Otos

### Sheet: DEG_filter_mesoAER_D_vs_meso9_D
names	scores	logfoldchanges	pvals	pvals_adj	pct_nz_group	Category_1	Category_2	Genes
Col3a1	27.6825	0.937175	1.13435e-168	1.486e-166	0.493716	Celltype	Fibroblast	Col3a1
Col1a1	17.2197	0.919421	1.89114e-66	8.25799e-65	0.287793	Celltype	Fibroblast	Col1a1
Axin2	9.9947	1.53921	1.60772e-23	3.00873e-22	0.113809	WNT	WNT_downstream	Axin2
Prrx1	8.74798	0.761268	2.17206e-18	3.16156e-17	0.172521	Celltype	Limb_bud_mesoderm	Prrx1
Apcdd1	7.9419	1.59886	1.99103e-15	2.60825e-14	0.09177	WNT	WNT_Receptors	Apcdd1
Lum	7.1165	0.950017	1.10704e-12	1.31838e-11	0.116908	Celltype	Fibroblast	Lum
Id3	6.71627	0.952571	1.86436e-11	2.03526e-10	0.11157	BMP	BMP_downstream	Id3
Gli3	6.37401	1.35918	1.8415e-10	1.85567e-09	0.0776515	Celltype	Limb_bud_mesoderm	Gli3
Twist1	6.20935	0.842261	5.32051e-10	4.97847e-09	0.105372	Celltype	Limb_bud_mesoderm	Twist1
Bmpr1a	4.97721	0.776091	6.45085e-07	5.63374e-06	0.0985709	BMP	BMP_Receptors	Bmpr1a
Notch2	4.81102	0.97488	1.50159e-06	1.17383e-05	0.073261	Notch	NOTCH_Receptors	Notch2
Id2	4.80816	1.19712	1.52329e-06	1.17383e-05	0.0662879	BMP	BMP_downstream	Id2
Rspo3	4.62933	1.30983	3.66844e-06	2.66981e-05	0.061553	WNT	WNT_downstream	Rspo3
Notch3	4.06267	1.09973	4.8515e-05	0.000332854	0.0549242	Notch	NOTCH_Receptors	Notch3
Bmpr2	4.05184	1.11726	5.08174e-05	0.000332854	0.0558712	BMP	BMP_Receptors	Bmpr2
Tgfbr3	3.98163	0.969781	6.84439e-05	0.00042696	0.0604339	TGFb	TGFb_Receptors	Tgfbr3
Fzd10	3.89559	1.98068	9.79589e-05	0.000583301	0.0363292	WNT	WNT_Receptors	Fzd10
Wnt5a	3.82137	1.66125	0.000132714	0.000755892	0.0389979	WNT	WNT_Ligands	Wnt5a
Jag1	3.53211	1.47727	0.00041226	0.00225025	0.0408919	Notch	NOTCH_Ligands	Jag1
Hes1	3.3078	1.30654	0.000940325	0.00473779	0.0417528	Notch	NOTCH_downstream	Hes1
Bmp7	3.25953	1.55584	0.00111596	0.00541447	0.0356405	BMP	BMP_Ligands	Bmp7
Pdgfra	2.98314	0.764678	0.00285304	0.0133481	0.0594008	Celltype	Limb_bud_mesoderm	Pdgfra
Axin1	2.88077	1.30618	0.00396705	0.0173228	0.0356405	WNT	WNT_downstream	Axin1
Ryk	2.84268	1.06046	0.00447365	0.018384	0.0396866	WNT	WNT_Receptors	Ryk
Fzd2	2.83599	0.701151	0.00456832	0.018384	0.0561295	WNT	WNT_Receptors	Fzd2
Fzd3	2.83163	2.81398	0.00463109	0.018384	0.0232438	WNT	WNT_Receptors	Fzd3
Wwc1	2.72385	2.28469	0.00645256	0.0248613	0.0241047	BMP	BMP_downstream	Wwc1
Jun	2.685	0.615053	0.0072529	0.0264273	0.0564738	FGF	FGF_targets	Jun
Twsg1	2.68456	1.12334	0.00726247	0.0264273	0.0371901	BMP	BMP_Ligands	Twsg1
Krt8	2.67328	0.738972	0.00751129	0.026594	0.0542355	Celltype	Ectoderm	Krt8
Ptch1	2.56538	0.708093	0.0103063	0.0355296	0.0536329	Celltype	Limb_bud_mesoderm	Ptch1
Ror1	2.50256	0.811845	0.0123299	0.0414157	0.0430441	WNT	WNT_Receptors	Ror1
Tgfbr1	2.48638	0.747069	0.0129049	0.0422636	0.0424415	TGFb	TGFb_Receptors	Tgfbr1
Spry2	1.98601	1.05819	0.0470319	0.143283	0.0286674	FGF	FGF_targets	Spry2
Bmp4	1.9502	1.36038	0.0511517	0.148908	0.0223829	BMP	BMP_Ligands	Bmp4
Lrp1	1.79134	0.263354	0.0732388	0.204134	0.0845386	WNT	WNT_Receptors	Lrp1
Msx1	1.65234	0.404509	0.0984652	0.257979	0.0643939	Celltype	Limb_bud_mesoderm	Msx1
Rspo2	1.60792	0.531243	0.107853	0.268419	0.0340909	WNT	WNT_downstream	Rspo2
Fgfr2	1.60453	0.360188	0.108597	0.268419	0.0742941	FGF	FGF_Receptors	Fgfr2
Krt18	1.55895	0.932821	0.119009	0.288708	0.024449	Celltype	Ectoderm	Krt18
Wnt4	1.48684	1.65216	0.137057	0.326446	0.0145489	WNT	WNT_Ligands	Wnt4
Sfrp2	1.38431	0.275203	0.166263	0.382112	0.0342631	WNT	WNT_downstream	Sfrp2
Atp6ap2	1.36845	0.515182	0.17117	0.386609	0.03323	WNT	WNT_Receptors	Atp6ap2
Lef1	1.24324	0.393007	0.213779	0.474661	0.0393423	WNT	WNT_downstream	Lef1
Acta2	1.18588	0.587278	0.235669	0.509177	0.0278926	Celltype	Fibroblast	Acta2
Spry1	1.18227	1.23521	0.237098	0.509177	0.0137741	FGF	FGF_targets	Spry1
Shox2	1.05377	1.14216	0.291988	0.616942	0.0153237	Celltype	Limb_bud_mesoderm	Shox2
Fgf10	1.04163	0.716304	0.297582	0.618781	0.0207472	FGF	FGF_Ligands	Fgf10
Dusp6	0.985712	0.776133	0.324274	0.643635	0.014635	FGF	FGF_targets	Dusp6
Lrp5	0.922733	0.329236	0.356147	0.666503	0.0363292	WNT	WNT_Receptors	Lrp5
Spry4	0.834715	0.714484	0.403878	0.724768	0.0162707	FGF	FGF_targets	Spry4
Dkk1	0.800478	0.404682	0.423434	0.739598	0.0228994	WNT	WNT_downstream	Dkk1
Tcf7	0.774076	1.74276	0.438886	0.7565	0.00792011	WNT	WNT_downstream	Tcf7
Wnt6	0.630209	0.372414	0.528558	0.855531	0.022469	WNT	WNT_Ligands	Wnt6
Tgfbr2	0.629545	0.246295	0.528992	0.855531	0.0452824	TGFb	TGFb_Receptors	Tgfbr2
Tgfb1	0.596063	1.57348	0.551133	0.880469	0.00611226	TGFb	TGFb_Ligands	Tgfb1
Krt5	0.577077	1.70074	0.563887	0.883325	0.00671488	Celltype	Ectoderm	Krt5
Bambi	0.567163	0.956395	0.570604	0.883325	0.00912534	BMP	BMP_Ligands	Bambi
Trp63	0.550554	0.715419	0.58194	0.883325	0.0105028	Celltype	Ectoderm	Trp63
Krt10	0.539071	0.783827	0.589838	0.883325	0.0128271	Celltype	Ectoderm	Krt10
Tgfb2	0.533947	0.103092	0.593378	0.883325	0.0428719	TGFb	TGFb_Ligands	Tgfb2
Fgf4	0.511336	0.504622	0.609116	0.888555	0.00955579	FGF	FGF_Ligands	Fgf4
Lgr5	0.509421	0.739965	0.610457	0.888555	0.0120523	WNT	WNT_downstream	Lgr5
Loxl2	0.474303	0.294686	0.635284	0.897742	0.0246212	Celltype	Fibroblast	Loxl2
Wnt16	0.433378	0.61049	0.66474	0.897742	0.00912534	WNT	WNT_Ligands	Wnt16
Sox6	0.397738	0.329352	0.690824	0.902183	0.0218664	Celltype	Chondrocytes	Sox6
Fzd4	0.391299	1.23785	0.695576	0.902183	0.00516529	WNT	WNT_Receptors	Fzd4
Wnt3a	0.373059	1.8239	0.709105	0.910474	0.00404614	WNT	WNT_Ligands	Wnt3a
Igfbp5	0.351406	-0.0120949	0.725284	0.910474	0.205406	Celltype	Fibroblast	Igfbp5
Myc	0.342478	0.228399	0.731992	0.910474	0.0235882	WNT	WNT_downstream	Myc
Wnt10b	0.308565	0.214638	0.757653	0.910474	0.0153237	WNT	WNT_Ligands	Wnt10b
Bmp2	0.30303	0.97017	0.761867	0.910474	0.00516529	BMP	BMP_Ligands	Bmp2
Dll1	0.29955	0.215633	0.764521	0.910474	0.0167872	Notch	NOTCH_Ligands	Dll1
Fzd6	0.231367	1.42659	0.817029	0.920261	0.002927	WNT	WNT_Receptors	Fzd6
Hand2	0.214339	0.340074	0.830283	0.920261	0.0230716	Celltype	Limb_bud_mesoderm	Hand2
Etv1	0.205522	0.299838	0.837164	0.920261	0.00981405	FGF	FGF_targets	Etv1
Glb1	0.126642	0.217564	0.899223	0.955858	0.00318526	Celltype	AER	Glb1
Wnt5b	0.0370828	-0.19624	0.970419	0.995124	0.00516529	WNT	WNT_Ligands	Wnt5b
Wnt11	0.0333207	-0.0357305	0.973419	0.995124	0.0220386	WNT	WNT_Ligands	Wnt11
Grem1	0.0173454	0.1112	0.986161	0.995124	0.00464876	BMP	BMP_Ligands	Grem1
Fgf7	0.0123941	0.157034	0.990111	0.995124	0.0198864	FGF	FGF_Ligands	Fgf7
Etv4	-0.00611081	0.0823094	0.995124	0.995124	0.0086949	FGF	FGF_targets	Etv4
Sp8	-0.0973133	-0.81059	0.922478	0.959084	0.00154959	Celltype	AER	Sp8
Wnt7b	-0.110418	-0.211065	0.912078	0.955858	0.0139463	WNT	WNT_Ligands	Wnt7b
Runx2	-0.118123	-0.168511	0.90597	0.955858	0.0347796	Celltype	Chondrocytes	Runx2
Epcam	-0.180147	-0.545627	0.857037	0.920261	0.00413223	Celltype	Ectoderm	Epcam
Ihh	-0.183927	-3.19235	0.854071	0.920261	0.000258264	Celltype	Chondrocytes	Ihh
Dusp1	-0.195557	-0.161697	0.844957	0.920261	0.0290978	FGF	FGF_targets	Dusp1
Fgf8	-0.204743	-0.420953	0.837773	0.920261	0.0043905	Celltype	AER	Fgf8
Shh	-0.229858	-0.473486	0.818202	0.920261	0.00464876	Celltype	Limb_bud_mesoderm	Shh
Fgf9	-0.231221	-0.347763	0.817143	0.920261	0.00550964	FGF	FGF_Ligands	Fgf9
Htra3	-0.238317	-20.1103	0.811635	0.920261	0	Celltype	Fibroblast	Htra3
Prdm1	-0.269593	-0.452633	0.787473	0.920261	0.00275482	Celltype	Ectoderm	Prdm1
Notch1	-0.278438	-0.537534	0.780676	0.920261	0.0142906	Notch	NOTCH_Receptors	Notch1
Sp6	-0.300103	-20.3555	0.764099	0.910474	0	Celltype	AER	Sp6
Krt14	-0.300487	-0.758676	0.763806	0.910474	0.00309917	Celltype	Ectoderm	Krt14
Col17a1	-0.311303	-0.406031	0.75557	0.910474	0.0117941	Celltype	Ectoderm	Col17a1
Fzd1	-0.405577	-0.212593	0.685053	0.902183	0.0404614	WNT	WNT_Receptors	Fzd1
Hes2	-0.406022	-20.7588	0.684727	0.902183	0	Notch	NOTCH_downstream	Hes2
Wwc2	-0.441328	-20.6262	0.658976	0.897742	0	BMP	BMP_downstream	Wwc2
Notum	-0.449212	-0.541736	0.653278	0.897742	0.00938361	WNT	WNT_downstream	Notum
Dpt	-0.452838	-0.843498	0.650665	0.897742	0.00482094	Celltype	Fibroblast	Dpt
Id4	-0.465331	-0.308755	0.641695	0.897742	0.0190255	BMP	BMP_downstream	Id4
Fzd8	-0.476289	-0.209948	0.633868	0.897742	0.0213499	WNT	WNT_Receptors	Fzd8
Mcam	-0.535908	-0.62185	0.592022	0.883325	0.00783402	WNT	WNT_Receptors	Mcam
Snai2	-0.654497	-0.546548	0.512792	0.850326	0.0094697	WNT	WNT_downstream	Snai2
Dll4	-0.710852	-1.18428	0.477176	0.801411	0.00387397	Notch	NOTCH_Ligands	Dll4
Hes5	-0.723437	-0.794905	0.469412	0.798609	0.00576791	Notch	NOTCH_downstream	Hes5
Jag2	-0.824297	-0.777702	0.409771	0.725405	0.00903926	Notch	NOTCH_Ligands	Jag2
Wnt10a	-0.863998	-0.736957	0.387589	0.705197	0.0080062	WNT	WNT_Ligands	Wnt10a
Msx2	-0.896197	-0.308206	0.370148	0.682949	0.0289256	Celltype	AER	Msx2
Nog	-0.947218	-1.00362	0.343527	0.652204	0.00886708	BMP	BMP_Ligands	Nog
Fgfr4	-0.95899	-0.745474	0.337564	0.650306	0.0100723	FGF	FGF_Receptors	Fgfr4
Dlx5	-0.975602	-1.22753	0.329262	0.643781	0.00542355	WNT	WNT_downstream	Dlx5
Bmpr1b	-0.99501	-1.88252	0.319731	0.643635	0.00249656	BMP	BMP_Receptors	Bmpr1b
Fgf17	-1.0175	-1.76603	0.308913	0.632307	0.00396006	FGF	FGF_Ligands	Fgf17
Scx	-1.38483	-1.90071	0.166105	0.382112	0.00404614	Celltype	Limb_bud_mesoderm	Scx
Sox5	-1.62227	-1.17908	0.104746	0.268419	0.00938361	Celltype	Chondrocytes	Sox5
Ascl2	-1.71328	-2.33555	0.0866618	0.231688	0.00309917	WNT	WNT_downstream	Ascl2
Fgfbp1	-1.71451	-1.09496	0.0864358	0.231688	0.00895317	FGF	FGF_Ligands	Fgfbp1
Fgfrl1	-1.89256	-1.08195	0.0584165	0.16636	0.0130854	FGF	FGF_Receptors	Fgfrl1
Otos	-1.95787	-1.35455	0.0502452	0.148908	0.0100723	Celltype	Chondrocytes	Otos
Ror2	-2.14109	-0.756266	0.0322666	0.100641	0.0272039	WNT	WNT_Receptors	Ror2
Sox9	-2.16654	-0.397496	0.0302697	0.0967153	0.0657713	Celltype	Chondrocytes	Sox9
Fn1	-2.88263	-0.35622	0.00394367	0.0173228	0.0960744	Celltype	Fibroblast	Fn1
Fgfr3	-3.33775	-1.43175	0.000844586	0.00442563	0.0140324	FGF	FGF_Receptors	Fgfr3
Col11a1	-9.15022	-2.11506	5.68188e-20	9.30407e-19	0.0231577	Celltype	Chondrocytes	Col11a1
Acan	-12.1386	-2.71765	6.59553e-34	1.44002e-32	0.0202307	Celltype	Chondrocytes	Acan
Col2a1	-15.3357	-2.3573	4.41438e-53	1.15657e-51	0.0385675	Celltype	Chondrocytes	Col2a1
Col9a1	-16.2594	-2.84128	1.9158e-59	6.27425e-58	0.0228994	Celltype	Chondrocytes	Col9a1
Col9a2	-18.9888	-2.4915	2.11104e-80	1.38273e-78	0.0397727	Celltype	Chondrocytes	Col9a2

### Sheet: DEG_filter_mesoAER_P_vs_mesoSE_
names	scores	logfoldchanges	pvals	pvals_adj	pct_nz_group	Category_1	Category_2	Genes
Col2a1	15.7724	0.994303	4.81729e-56	6.31064e-54	0.386755	Celltype	Chondrocytes	Col2a1
Col9a1	5.20159	0.363804	1.9759e-07	1.29422e-05	0.296034	Celltype	Chondrocytes	Col9a1
Col1a1	3.85049	0.596149	0.000117882	0.00220607	0.15551	Celltype	Fibroblast	Col1a1
Col3a1	3.63094	0.384837	0.00028239	0.00462413	0.232412	Celltype	Fibroblast	Col3a1
Col9a2	3.39206	0.246058	0.000693684	0.00879422	0.288586	Celltype	Chondrocytes	Col9a2
Col11a1	2.50778	0.355349	0.0121491	0.0884187	0.15892	Celltype	Chondrocytes	Col11a1
Notch2	2.27791	0.555458	0.0227319	0.148894	0.0859655	Notch	NOTCH_Receptors	Notch2
Bmpr1a	2.08102	0.388846	0.0374321	0.222891	0.0874013	BMP	BMP_Receptors	Bmpr1a
Fgfr3	1.6349	0.251229	0.102069	0.498184	0.113604	FGF	FGF_Receptors	Fgfr3
Sfrp2	1.31647	1.63801	0.188018	0.684175	0.0207286	WNT	WNT_downstream	Sfrp2
Twsg1	1.13881	0.640476	0.254783	0.714319	0.0369706	BMP	BMP_Ligands	Twsg1
Ascl2	1.08626	22.5466	0.277365	0.714319	0.0106784	WNT	WNT_downstream	Ascl2
Dusp1	1.047	0.620342	0.295101	0.722414	0.0336504	FGF	FGF_targets	Dusp1
Nog	1.01318	1.16724	0.310975	0.722414	0.0177674	BMP	BMP_Ligands	Nog
Twist1	0.835031	0.259753	0.4037	0.815777	0.0607502	Celltype	Limb_bud_mesoderm	Twist1
Runx2	0.832771	0.214746	0.404974	0.815777	0.0615578	Celltype	Chondrocytes	Runx2
Shox2	0.712354	1.0091	0.476246	0.860539	0.0120244	Celltype	Limb_bud_mesoderm	Shox2
Krt10	0.712001	22.032	0.476464	0.860539	0.00699928	Celltype	Ectoderm	Krt10
Sox9	0.707048	0.191535	0.479537	0.860539	0.127513	Celltype	Chondrocytes	Sox9
Dpt	0.634426	1.33794	0.525803	0.923842	0.0120244	Celltype	Fibroblast	Dpt
Rspo3	0.60519	0.492717	0.545053	0.927297	0.0241385	WNT	WNT_downstream	Rspo3
Fgfrl1	0.525731	0.224062	0.599075	0.938947	0.0495334	FGF	FGF_Receptors	Fgfrl1
Jun	0.493242	0.22631	0.621842	0.938947	0.0585966	FGF	FGF_targets	Jun
Krt14	0.46754	0.724693	0.640114	0.938947	0.0104092	Celltype	Ectoderm	Krt14
Fzd3	0.3923	0.978225	0.694837	0.958397	0.00825556	WNT	WNT_Receptors	Fzd3
Dusp6	0.318625	0.199451	0.750011	0.969624	0.0125628	FGF	FGF_targets	Dusp6
Grem1	0.312108	0.716564	0.754958	0.969624	0.0054738	BMP	BMP_Ligands	Grem1
Tgfbr3	0.303294	0.244906	0.761666	0.969624	0.0262024	TGFb	TGFb_Receptors	Tgfbr3
Bmp2	0.263174	0.804588	0.792416	0.979307	0.00798636	BMP	BMP_Ligands	Bmp2
Wnt4	0.23091	0.332279	0.817385	0.991458	0.00628141	WNT	WNT_Ligands	Wnt4
Fgf10	0.176012	0.531693	0.860284	0.995504	0.00673008	FGF	FGF_Ligands	Fgf10
Wnt5a	0.143152	0.23741	0.88617	0.995504	0.0182161	WNT	WNT_Ligands	Wnt5a
Krt5	0.118667	19.3141	0.905539	0.995504	0.00116655	Celltype	Ectoderm	Krt5
Tgfb1	0.102555	0.515997	0.918316	0.995504	0.00340991	TGFb	TGFb_Ligands	Tgfb1
Wnt3a	0.0920057	1.2304	0.926693	0.995504	0.00170495	WNT	WNT_Ligands	Wnt3a
Sp8	0.0912822	18.9692	0.927268	0.995504	0.000897344	Celltype	AER	Sp8
Krt18	0.0791265	0.21839	0.936932	0.995504	0.0133704	Celltype	Ectoderm	Krt18
Wnt5b	0.0412834	0.0670142	0.96707	0.995504	0.00340991	WNT	WNT_Ligands	Wnt5b
Wnt7b	0.0221062	0.0332343	0.982363	0.995504	0.00762742	WNT	WNT_Ligands	Wnt7b
Fzd10	0.0210537	-0.267568	0.983203	0.995504	0.0102297	WNT	WNT_Receptors	Fzd10
Axin1	0.0151595	0.077016	0.987905	0.995504	0.0251256	WNT	WNT_downstream	Axin1
Htra3	0	0	1	1	0	Celltype	Fibroblast	Htra3
Notch1	-0.0317661	0.0921812	0.974659	0.995504	0.011486	Notch	NOTCH_Receptors	Notch1
Sp6	-0.0610838	-18.6476	0.951292	0.995504	0	Celltype	AER	Sp6
Spry2	-0.0671132	0.146091	0.946492	0.995504	0.0191134	FGF	FGF_targets	Spry2
Lrp5	-0.0679848	-0.102117	0.945798	0.995504	0.037509	WNT	WNT_Receptors	Lrp5
Fgf4	-0.0833398	-0.326853	0.933581	0.995504	0.00619167	FGF	FGF_Ligands	Fgf4
Fzd4	-0.117163	-0.352286	0.906731	0.995504	0.00305097	WNT	WNT_Receptors	Fzd4
Fzd2	-0.141637	-0.0457321	0.887367	0.995504	0.0368808	WNT	WNT_Receptors	Fzd2
Lgr5	-0.145582	-0.673235	0.884251	0.995504	0.00538406	WNT	WNT_downstream	Lgr5
Msx2	-0.18261	-0.00462507	0.855104	0.995504	0.0385858	Celltype	AER	Msx2
Trp63	-0.183902	-0.641351	0.85409	0.995504	0.00520459	Celltype	Ectoderm	Trp63
Ihh	-0.209235	-1.32014	0.834265	0.995504	0.00134602	Celltype	Chondrocytes	Ihh
Wwc2	-0.244335	-20.7795	0.806971	0.987974	0	BMP	BMP_downstream	Wwc2
Fgfr2	-0.282997	-0.0594617	0.777179	0.969624	0.0984386	FGF	FGF_Receptors	Fgfr2
Fgf8	-0.285818	-1.54712	0.775018	0.969624	0.00179469	Celltype	AER	Fgf8
Wwc1	-0.301993	-0.594772	0.762657	0.969624	0.00664034	BMP	BMP_downstream	Wwc1
Tgfbr2	-0.30441	-0.152859	0.760815	0.969624	0.048995	TGFb	TGFb_Receptors	Tgfbr2
Id2	-0.350307	-0.0897243	0.726108	0.969624	0.0413676	BMP	BMP_downstream	Id2
Gli3	-0.353823	-0.160079	0.723472	0.969624	0.0390345	Celltype	Limb_bud_mesoderm	Gli3
Notum	-0.370316	-0.429052	0.711147	0.969624	0.013191	WNT	WNT_downstream	Notum
Glb1	-0.392051	-1.7418	0.69502	0.958397	0.00215363	Celltype	AER	Glb1
Bambi	-0.403518	-0.962602	0.686567	0.958397	0.00484566	BMP	BMP_Ligands	Bambi
Hes5	-0.422948	-0.448572	0.672334	0.957344	0.0197416	Notch	NOTCH_downstream	Hes5
Bmp7	-0.450645	-0.222504	0.652246	0.938947	0.0177674	BMP	BMP_Ligands	Bmp7
Fzd6	-0.453526	-1.27124	0.65017	0.938947	0.00394831	WNT	WNT_Receptors	Fzd6
Fzd8	-0.470087	-0.291579	0.638293	0.938947	0.0208184	WNT	WNT_Receptors	Fzd8
Shh	-0.477459	-1.54357	0.633035	0.938947	0.00332017	Celltype	Limb_bud_mesoderm	Shh
Epcam	-0.479836	-0.915267	0.631344	0.938947	0.00771716	Celltype	Ectoderm	Epcam
Wnt6	-0.507499	-0.831665	0.611805	0.938947	0.0100503	WNT	WNT_Ligands	Wnt6
Lef1	-0.523267	-0.20757	0.600789	0.938947	0.0314968	WNT	WNT_downstream	Lef1
Bmp4	-0.52407	-0.712977	0.600229	0.938947	0.00987078	BMP	BMP_Ligands	Bmp4
Tgfbr1	-0.55212	-0.332299	0.580866	0.938947	0.0280869	TGFb	TGFb_Receptors	Tgfbr1
Pdgfra	-0.552665	-0.319241	0.580493	0.938947	0.0411881	Celltype	Limb_bud_mesoderm	Pdgfra
Hes2	-0.566521	-2.28712	0.571039	0.938947	0.00143575	Notch	NOTCH_downstream	Hes2
Scx	-0.618919	-0.722346	0.53597	0.923842	0.00771716	Celltype	Limb_bud_mesoderm	Scx
Notch3	-0.621474	-0.356472	0.534288	0.923842	0.0225233	Notch	NOTCH_Receptors	Notch3
Spry4	-0.737891	-1.48396	0.460581	0.860539	0.00475592	FGF	FGF_targets	Spry4
Fgf7	-0.7476	-1.10261	0.454701	0.860539	0.00726849	FGF	FGF_Ligands	Fgf7
Bmpr2	-0.747668	-0.356544	0.45466	0.860539	0.0364322	BMP	BMP_Receptors	Bmpr2
Tcf7	-0.751465	-2.08248	0.452373	0.860539	0.00242283	WNT	WNT_downstream	Tcf7
Wnt11	-0.822132	-1.04784	0.411002	0.815777	0.00996052	WNT	WNT_Ligands	Wnt11
Ryk	-0.901459	-0.322916	0.367344	0.763843	0.0333812	WNT	WNT_Receptors	Ryk
Etv4	-0.922188	-3.14347	0.356431	0.753104	0.00134602	FGF	FGF_targets	Etv4
Sox5	-0.940344	-0.366917	0.347041	0.745285	0.0365219	Celltype	Chondrocytes	Sox5
Fgfr4	-0.967215	-0.901145	0.333437	0.728003	0.0135499	FGF	FGF_Receptors	Fgfr4
Wnt16	-0.972577	-2.05774	0.330763	0.728003	0.00385858	WNT	WNT_Ligands	Wnt16
Fgf9	-0.984505	-1.54225	0.324867	0.728003	0.00493539	FGF	FGF_Ligands	Fgf9
Jag2	-1.00617	-0.952831	0.314333	0.722414	0.0103195	Notch	NOTCH_Ligands	Jag2
Ror1	-1.0218	-0.713081	0.306875	0.722414	0.0182161	WNT	WNT_Receptors	Ror1
Fgf17	-1.0295	-0.899954	0.303247	0.722414	0.0121141	FGF	FGF_Ligands	Fgf17
Dkk1	-1.06201	-0.948983	0.288233	0.722414	0.00996052	WNT	WNT_downstream	Dkk1
Hes1	-1.08461	-0.78017	0.278094	0.714319	0.0143575	Notch	NOTCH_downstream	Hes1
Dll4	-1.10879	-2.4032	0.26752	0.714319	0.00251256	Notch	NOTCH_Ligands	Dll4
Snai2	-1.11541	-0.970884	0.264673	0.714319	0.0110373	WNT	WNT_downstream	Snai2
Hand2	-1.12688	-1.28114	0.259793	0.714319	0.00753769	Celltype	Limb_bud_mesoderm	Hand2
Acta2	-1.15958	-1.09726	0.246219	0.714319	0.0116655	Celltype	Fibroblast	Acta2
Spry1	-1.16482	-2.19634	0.244093	0.714319	0.00376884	FGF	FGF_targets	Spry1
Dlx5	-1.18179	-1.28859	0.23729	0.714319	0.00942211	WNT	WNT_downstream	Dlx5
Prdm1	-1.19854	-4.41565	0.230706	0.714319	0.000628141	Celltype	Ectoderm	Prdm1
Lrp1	-1.22222	-0.356105	0.221624	0.708117	0.0573403	WNT	WNT_Receptors	Lrp1
Sox6	-1.22299	-0.563381	0.221332	0.708117	0.0307789	Celltype	Chondrocytes	Sox6
Myc	-1.24422	-0.664453	0.213417	0.708117	0.0240488	WNT	WNT_downstream	Myc
Bmpr1b	-1.27759	-2.0527	0.201395	0.694283	0.00466619	BMP	BMP_Receptors	Bmpr1b
Fgfbp1	-1.28583	-0.810824	0.198501	0.694283	0.0225233	FGF	FGF_Ligands	Fgfbp1
Msx1	-1.37301	-0.46237	0.169749	0.635348	0.0366116	Celltype	Limb_bud_mesoderm	Msx1
Apcdd1	-1.38682	-0.806337	0.165496	0.635348	0.0220747	WNT	WNT_Receptors	Apcdd1
Loxl2	-1.38954	-1.02219	0.16467	0.635348	0.0146267	Celltype	Fibroblast	Loxl2
Lum	-1.4012	-0.447922	0.161154	0.635348	0.0603912	Celltype	Fibroblast	Lum
Acan	-1.42423	-0.140888	0.154381	0.635348	0.210517	Celltype	Chondrocytes	Acan
Mcam	-1.42482	-1.7685	0.154208	0.635348	0.0060122	WNT	WNT_Receptors	Mcam
Ptch1	-1.4631	-0.391927	0.143441	0.635348	0.0561737	Celltype	Limb_bud_mesoderm	Ptch1
Etv1	-1.47198	-1.39226	0.141025	0.635348	0.0105887	FGF	FGF_targets	Etv1
Atp6ap2	-1.632	-1.02599	0.102679	0.498184	0.0166009	WNT	WNT_Receptors	Atp6ap2
Dll1	-1.74447	-2.34211	0.0810773	0.424845	0.00529433	Notch	NOTCH_Ligands	Dll1
Rspo2	-1.75147	-1.33341	0.0798642	0.424845	0.0120244	WNT	WNT_downstream	Rspo2
Jag1	-1.92755	-1.41904	0.0539108	0.307057	0.0135499	Notch	NOTCH_Ligands	Jag1
Wnt10b	-2.1386	-1.97221	0.0324683	0.20254	0.0103195	WNT	WNT_Ligands	Wnt10b
Wnt10a	-2.37908	-2.1589	0.0173561	0.119666	0.00951184	WNT	WNT_Ligands	Wnt10a
Fn1	-2.63742	-0.165136	0.00835385	0.0643738	0.214824	Celltype	Fibroblast	Fn1
Axin2	-2.72388	-0.947322	0.00645206	0.0528263	0.0341888	WNT	WNT_downstream	Axin2
Ror2	-2.75803	-0.889596	0.00581505	0.0507847	0.0389447	WNT	WNT_Receptors	Ror2
Prrx1	-2.763	-0.422386	0.00572727	0.0507847	0.110104	Celltype	Limb_bud_mesoderm	Prrx1
Id4	-2.8358	-1.5016	0.00457114	0.046063	0.0170495	BMP	BMP_downstream	Id4
Tgfb2	-2.88238	-0.934348	0.00394682	0.0430861	0.0405599	TGFb	TGFb_Ligands	Tgfb2
Otos	-3.37489	-2.61362	0.000738446	0.00879422	0.00771716	Celltype	Chondrocytes	Otos
Col17a1	-3.42694	-1.98634	0.000610425	0.00879422	0.0151651	Celltype	Ectoderm	Col17a1
Igfbp5	-4.06767	-0.310076	4.74862e-05	0.00103678	0.170495	Celltype	Fibroblast	Igfbp5
Krt8	-4.5295	-2.08439	5.91238e-06	0.000154904	0.0179469	Celltype	Ectoderm	Krt8
Fzd1	-4.57016	-1.1129	4.87354e-06	0.000154904	0.0480976	WNT	WNT_Receptors	Fzd1
Id3	-4.93751	-0.840625	7.91264e-07	3.45519e-05	0.070621	BMP	BMP_downstream	Id3

### Sheet: DEG_filter_mesoAER_D_vs_mesoSE_
names	scores	logfoldchanges	pvals	pvals_adj	pct_nz_group	Category_1	Category_2	Genes
Col3a1	19.2285	0.905922	2.13627e-82	2.79851e-80	0.493716	Celltype	Fibroblast	Col3a1
Col1a1	11.0656	0.845305	1.84218e-28	1.20662e-26	0.287793	Celltype	Fibroblast	Col1a1
Apcdd1	2.81403	0.748895	0.00489239	0.0534086	0.09177	WNT	WNT_Receptors	Apcdd1
Rspo3	2.61943	0.988521	0.00880765	0.088754	0.061553	WNT	WNT_downstream	Rspo3
Gli3	2.18695	0.470409	0.0287465	0.209211	0.0776515	Celltype	Limb_bud_mesoderm	Gli3
Tgfbr3	1.94471	0.54993	0.0518101	0.338045	0.0604339	TGFb	TGFb_Receptors	Tgfbr3
Twist1	1.74519	0.32114	0.0809516	0.441861	0.105372	Celltype	Limb_bud_mesoderm	Twist1
Sfrp2	1.51923	0.677374	0.128704	0.570786	0.0342631	WNT	WNT_downstream	Sfrp2
Ror1	1.33832	0.436742	0.180792	0.665248	0.0430441	WNT	WNT_Receptors	Ror1
Krt10	1.32546	23.1221	0.185018	0.665248	0.0128271	Celltype	Ectoderm	Krt10
Pdgfra	1.17294	0.453269	0.24082	0.701053	0.0594008	Celltype	Limb_bud_mesoderm	Pdgfra
Fgf10	1.11711	1.06552	0.263947	0.721306	0.0207472	FGF	FGF_Ligands	Fgf10
Bmpr1a	1.10352	0.266256	0.269801	0.721306	0.0985709	BMP	BMP_Receptors	Bmpr1a
Fzd10	1.05696	0.532427	0.290528	0.731094	0.0363292	WNT	WNT_Receptors	Fzd10
Fzd2	1.05089	0.284563	0.293309	0.731094	0.0561295	WNT	WNT_Receptors	Fzd2
Dusp6	1.02768	1.51073	0.304102	0.73773	0.014635	FGF	FGF_targets	Dusp6
Wnt5a	0.987335	0.591909	0.323478	0.756255	0.0389979	WNT	WNT_Ligands	Wnt5a
Shox2	0.898168	1.05624	0.369096	0.819518	0.0153237	Celltype	Limb_bud_mesoderm	Shox2
Notch3	0.827449	0.257529	0.407982	0.862027	0.0549242	Notch	NOTCH_Receptors	Notch3
Krt5	0.693866	22.2572	0.487766	0.921079	0.00671488	Celltype	Ectoderm	Krt5
Runx2	0.603944	0.181576	0.545881	0.940927	0.0347796	Celltype	Chondrocytes	Runx2
Twsg1	0.572989	0.377223	0.566652	0.945412	0.0371901	BMP	BMP_Ligands	Twsg1
Wnt7b	0.556808	0.789535	0.577659	0.945412	0.0139463	WNT	WNT_Ligands	Wnt7b
Wnt4	0.47559	0.503192	0.634366	0.973298	0.0145489	WNT	WNT_Ligands	Wnt4
Fzd3	0.394733	0.336307	0.69304	0.973298	0.0232438	WNT	WNT_Receptors	Fzd3
Id2	0.353094	0.196232	0.724018	0.973298	0.0662879	BMP	BMP_downstream	Id2
Axin2	0.343407	0.0696643	0.731292	0.973298	0.113809	WNT	WNT_downstream	Axin2
Ascl2	0.320246	20.9966	0.748782	0.973298	0.00309917	WNT	WNT_downstream	Ascl2
Lrp1	0.31099	0.149595	0.755808	0.973298	0.0845386	WNT	WNT_Receptors	Lrp1
Wnt6	0.308811	0.195872	0.757465	0.973298	0.022469	WNT	WNT_Ligands	Wnt6
Acta2	0.307185	0.232486	0.758703	0.973298	0.0278926	Celltype	Fibroblast	Acta2
Dusp1	0.268615	0.178243	0.788226	0.973298	0.0290978	FGF	FGF_targets	Dusp1
Ryk	0.23863	0.149116	0.811393	0.973298	0.0396866	WNT	WNT_Receptors	Ryk
Wnt5b	0.231258	0.605698	0.817115	0.973298	0.00516529	WNT	WNT_Ligands	Wnt5b
Wnt3a	0.216907	1.22506	0.828281	0.973298	0.00404614	WNT	WNT_Ligands	Wnt3a
Bmp2	0.21163	0.750739	0.832395	0.973298	0.00516529	BMP	BMP_Ligands	Bmp2
Wwc1	0.209521	0.429295	0.834042	0.973298	0.0241047	BMP	BMP_downstream	Wwc1
Tgfbr1	0.20183	0.134195	0.84005	0.973298	0.0424415	TGFb	TGFb_Receptors	Tgfbr1
Lef1	0.173375	0.161707	0.862357	0.973298	0.0393423	WNT	WNT_downstream	Lef1
Tgfb1	0.168429	0.519319	0.866246	0.973298	0.00611226	TGFb	TGFb_Ligands	Tgfb1
Bmp4	0.164281	0.23736	0.86951	0.973298	0.0223829	BMP	BMP_Ligands	Bmp4
Sp8	0.160123	19.8231	0.872784	0.973298	0.00154959	Celltype	AER	Sp8
Tgfbr2	0.147476	0.0725732	0.882756	0.973298	0.0452824	TGFb	TGFb_Receptors	Tgfbr2
Notch1	0.147088	0.144807	0.883063	0.973298	0.0142906	Notch	NOTCH_Receptors	Notch1
Msx1	0.131049	0.162309	0.895737	0.973298	0.0643939	Celltype	Limb_bud_mesoderm	Msx1
Fgf7	0.108728	0.272013	0.913418	0.973298	0.0198864	FGF	FGF_Ligands	Fgf7
Krt14	0.0988098	0.768817	0.921289	0.973298	0.00309917	Celltype	Ectoderm	Krt14
Spry2	0.0882968	0.0910113	0.929641	0.974264	0.0286674	FGF	FGF_targets	Spry2
Dkk1	0.0544317	0.0810119	0.956591	0.98288	0.0228994	WNT	WNT_downstream	Dkk1
Msx2	0.0532513	0.119577	0.957532	0.98288	0.0289256	Celltype	AER	Msx2
Axin1	0.0496874	0.120961	0.960371	0.98288	0.0356405	WNT	WNT_downstream	Axin1
Ptch1	0.00362797	-0.0119521	0.997105	1	0.0536329	Celltype	Limb_bud_mesoderm	Ptch1
Htra3	0	0	1	1	0	Celltype	Fibroblast	Htra3
Ihh	-0.033723	-1.29738	0.973098	0.988185	0.000258264	Celltype	Chondrocytes	Ihh
Lgr5	-0.101212	0.0398595	0.919382	0.973298	0.0120523	WNT	WNT_downstream	Lgr5
Grem1	-0.123642	-0.320026	0.901599	0.973298	0.00464876	BMP	BMP_Ligands	Grem1
Dpt	-0.125937	-0.47764	0.899782	0.973298	0.00482094	Celltype	Fibroblast	Dpt
Spry1	-0.128567	-0.198745	0.8977	0.973298	0.0137741	FGF	FGF_targets	Spry1
Fzd8	-0.133341	-0.156293	0.893924	0.973298	0.0213499	WNT	WNT_Receptors	Fzd8
Spry4	-0.210722	-0.196568	0.833104	0.973298	0.0162707	FGF	FGF_targets	Spry4
Fzd4	-0.211438	-0.564735	0.832545	0.973298	0.00516529	WNT	WNT_Receptors	Fzd4
Fgf4	-0.222637	-0.45979	0.823818	0.973298	0.00955579	FGF	FGF_Ligands	Fgf4
Notch2	-0.22816	-0.0190237	0.819522	0.973298	0.073261	Notch	NOTCH_Receptors	Notch2
Glb1	-0.234679	-0.728844	0.814458	0.973298	0.00318526	Celltype	AER	Glb1
Nog	-0.270836	-0.30221	0.786517	0.973298	0.00886708	BMP	BMP_Ligands	Nog
Bmpr2	-0.281429	0.0264784	0.778382	0.973298	0.0558712	BMP	BMP_Receptors	Bmpr2
Trp63	-0.344922	-0.452145	0.730153	0.973298	0.0105028	Celltype	Ectoderm	Trp63
Fgf8	-0.352483	-1.1858	0.724476	0.973298	0.0043905	Celltype	AER	Fgf8
Wwc2	-0.382565	-20.9399	0.702043	0.973298	0	BMP	BMP_downstream	Wwc2
Scx	-0.407865	-1.02443	0.683373	0.973298	0.00404614	Celltype	Limb_bud_mesoderm	Scx
Sp6	-0.422835	-21.6064	0.672416	0.973298	0	Celltype	AER	Sp6
Hes2	-0.483239	-21.7318	0.628926	0.973298	0	Notch	NOTCH_downstream	Hes2
Fgf9	-0.518283	-0.925372	0.604261	0.965343	0.00550964	FGF	FGF_Ligands	Fgf9
Lrp5	-0.546725	-0.15392	0.584568	0.945412	0.0363292	WNT	WNT_Receptors	Lrp5
Shh	-0.566835	-1.22344	0.570826	0.945412	0.00464876	Celltype	Limb_bud_mesoderm	Shh
Hes5	-0.572464	-1.00075	0.567008	0.945412	0.00576791	Notch	NOTCH_downstream	Hes5
Bambi	-0.607748	-0.748837	0.543354	0.940927	0.00912534	BMP	BMP_Ligands	Bambi
Snai2	-0.612666	-0.822656	0.540097	0.940927	0.0094697	WNT	WNT_downstream	Snai2
Atp6ap2	-0.63766	-0.133748	0.523695	0.939782	0.03323	WNT	WNT_Receptors	Atp6ap2
Fzd6	-0.643785	-1.60001	0.519715	0.939782	0.002927	WNT	WNT_Receptors	Fzd6
Col17a1	-0.675732	-0.714796	0.499211	0.921079	0.0117941	Celltype	Ectoderm	Col17a1
Sox6	-0.676791	-0.318142	0.498539	0.921079	0.0218664	Celltype	Chondrocytes	Sox6
Fgf17	-0.698742	-1.48443	0.484713	0.921079	0.00396006	FGF	FGF_Ligands	Fgf17
Epcam	-0.701793	-1.7047	0.482808	0.921079	0.00413223	Celltype	Ectoderm	Epcam
Dll1	-0.719531	-0.512473	0.471814	0.921079	0.0167872	Notch	NOTCH_Ligands	Dll1
Jag2	-0.737156	-0.924039	0.461028	0.921079	0.00903926	Notch	NOTCH_Ligands	Jag2
Ror2	-0.757925	-0.385712	0.448496	0.918015	0.0272039	WNT	WNT_Receptors	Ror2
Wnt10a	-0.804357	-0.968334	0.421191	0.875809	0.0080062	WNT	WNT_Ligands	Wnt10a
Tcf7	-0.870233	-0.700094	0.384173	0.825028	0.00792011	WNT	WNT_downstream	Tcf7
Hes1	-0.879884	-0.316421	0.378922	0.825028	0.0417528	Notch	NOTCH_downstream	Hes1
Fgfr4	-0.95307	-0.956603	0.340555	0.769184	0.0100723	FGF	FGF_Receptors	Fgfr4
Wnt10b	-0.976014	-0.747635	0.329057	0.756255	0.0153237	WNT	WNT_Ligands	Wnt10b
Notum	-0.987732	-1.20127	0.323284	0.756255	0.00938361	WNT	WNT_downstream	Notum
Mcam	-1.04551	-1.45118	0.295786	0.731094	0.00783402	WNT	WNT_Receptors	Mcam
Jun	-1.08769	-0.234529	0.276734	0.725043	0.0564738	FGF	FGF_targets	Jun
Jag1	-1.1064	-0.306091	0.268553	0.721306	0.0408919	Notch	NOTCH_Ligands	Jag1
Fgfr2	-1.1147	-0.126425	0.26498	0.721306	0.0742941	FGF	FGF_Receptors	Fgfr2
Lum	-1.17763	-0.173637	0.238944	0.701053	0.116908	Celltype	Fibroblast	Lum
Prdm1	-1.18524	-2.35489	0.235924	0.701053	0.00275482	Celltype	Ectoderm	Prdm1
Dll4	-1.21082	-2.0443	0.225966	0.701053	0.00387397	Notch	NOTCH_Ligands	Dll4
Etv4	-1.25767	-1.34423	0.208511	0.666216	0.0086949	FGF	FGF_targets	Etv4
Etv1	-1.26003	-1.15917	0.20766	0.666216	0.00981405	FGF	FGF_targets	Etv1
Bmpr1b	-1.27324	-2.89081	0.202934	0.666216	0.00249656	BMP	BMP_Receptors	Bmpr1b
Fzd1	-1.30183	-0.537219	0.192973	0.665248	0.0404614	WNT	WNT_Receptors	Fzd1
Fgfrl1	-1.30766	-1.0396	0.190988	0.665248	0.0130854	FGF	FGF_Receptors	Fgfrl1
Bmp7	-1.41405	-0.465662	0.157347	0.606249	0.0356405	BMP	BMP_Ligands	Bmp7
Myc	-1.43172	-0.73318	0.152225	0.604288	0.0235882	WNT	WNT_downstream	Myc
Sox9	-1.45521	-0.252085	0.145611	0.596096	0.0657713	Celltype	Chondrocytes	Sox9
Dlx5	-1.4944	-2.05925	0.135072	0.570786	0.00542355	WNT	WNT_downstream	Dlx5
Wnt16	-1.49691	-1.54174	0.134418	0.570786	0.00912534	WNT	WNT_Ligands	Wnt16
Loxl2	-1.58471	-0.713537	0.113033	0.528834	0.0246212	Celltype	Fibroblast	Loxl2
Hand2	-1.60848	-0.751628	0.107731	0.522695	0.0230716	Celltype	Limb_bud_mesoderm	Hand2
Wnt11	-1.65491	-0.844113	0.0979425	0.49348	0.0220386	WNT	WNT_Ligands	Wnt11
Sox5	-1.67057	-1.52801	0.0948069	0.49348	0.00938361	Celltype	Chondrocytes	Sox5
Tgfb2	-1.77953	-0.548447	0.075153	0.428046	0.0428719	TGFb	TGFb_Ligands	Tgfb2
Fgfr3	-1.85728	-1.30654	0.0632718	0.376755	0.0140324	FGF	FGF_Receptors	Fgfr3
Id4	-1.92531	-1.09037	0.0541903	0.338045	0.0190255	BMP	BMP_downstream	Id4
Otos	-2.10149	-1.67882	0.0355976	0.245436	0.0100723	Celltype	Chondrocytes	Otos
Krt18	-2.20265	-1.08576	0.0276194	0.209211	0.024449	Celltype	Ectoderm	Krt18
Fgfbp1	-2.39862	-1.93573	0.0164568	0.13474	0.00895317	FGF	FGF_Ligands	Fgfbp1
Rspo2	-2.39888	-0.780695	0.0164455	0.13474	0.0340909	WNT	WNT_downstream	Rspo2
Col11a1	-2.46594	-1.03328	0.0136654	0.127869	0.0231577	Celltype	Chondrocytes	Col11a1
Id3	-3.30601	-0.376615	0.000946339	0.01127	0.11157	BMP	BMP_downstream	Id3
Igfbp5	-3.9955	-0.276569	6.45583e-05	0.000845714	0.205406	Celltype	Fibroblast	Igfbp5
Prrx1	-4.86122	-0.443749	1.16666e-06	1.69814e-05	0.172521	Celltype	Limb_bud_mesoderm	Prrx1
Acan	-5.64089	-2.17392	1.69177e-08	2.77028e-07	0.0202307	Celltype	Chondrocytes	Acan
Col9a2	-6.7306	-1.6978	1.68965e-11	3.16206e-10	0.0397727	Celltype	Chondrocytes	Col9a2
Fn1	-6.88588	-0.85612	5.74321e-12	1.25393e-10	0.0960744	Celltype	Fibroblast	Fn1
Krt8	-7.05264	-1.53369	1.75552e-12	4.59947e-11	0.0542355	Celltype	Ectoderm	Krt8
Col2a1	-7.08792	-1.72378	1.36143e-12	4.45868e-11	0.0385675	Celltype	Chondrocytes	Col2a1
Col9a1	-7.59539	-2.26977	3.06879e-14	1.34004e-12	0.0228994	Celltype	Chondrocytes	Col9a1
