## Supplemental Table 4 for "Specialized signaling centers direct cell fate and spatial organization in a limb organoid model"

### Sheet: Sheet1
	Sequence ( 5’to 3’)
F_CRISPR_Knock-in gRNA oligo	caccGAGCGCCTATCGGGGCTCCG
R_CRISPR_Knock-in gRNA oligo	aaacCGGAGCCCCGATAGGCGCTC
F_qRT-PCR_Rpl27	AAGCCGTCATCGTGAAGAACA
R_qRT-PCR_Rpl27	CTTGATCTTGGATCGCTTGGC
F_qRT-PCR_Wnt5a	CAAATAGGCAGCCGAGAGAC
R_qRT-PCR_Wnt5a	TCTAGCGTCCACGAACTCCT
F_qRT-PCR_Dlx5	TCTCTAGGACTGACGCAAACA
R_qRT-PCR_Dlx5	GTTACACGCCATAGGGTCGC
F_qRT-PCR_Msx2	ATGAGCCCCACCACCTGCCACCC
R_qRT-PCR_Msx2	TTAGGATAGATGGTACATGCCATATC
F_qRT-PCR_Fgf8	CATGGCAGAAGACGGAGAC
R_qRT-PCR_Fgf8	CATGCAGATGTAGAGACCTGTC
F_qRT-PCR_Wnt3	TGGGCCTGTCTTGGACAAA
R_qRT-PCR_Wnt3	GCGATGGCATGCACGAA
F_qRT-PCR_En1	GTGGTCAAGACTGACTCACGC
R_qRT-PCR_En1	GCTTGTCTTCCTTCTCGTTCTT
F_qRT-PCR_Rspo2	ATAGAGGCCGCTGCTTTG
R_qRT-PCR_Rspo2	TGCCGTGTTCTGGTTTCC
F_qRT-PCR_Bmp4	GCCGAGCCAACACTGTGAGGA
R_qRT-PCR_Bmp4	GATGCTGCTGAGGTTGAAGAGG
F_qRT-PCR_Sp6	CACAGAGGATGGCTCGTGGT
R_qRT-PCR_Sp6	CCGACGTATCCTCCCAAAGCA
F_qRT-PCR_Sp8	ATCTCCAAGGTGCACACGTC
R_qRT-PCR_Sp8	CGAAGGCTTGAACCAGGACT
F_qRT-PCR_Nanog	AAATCCCTTCCCTCGCCATC
R_qRT-PCR_Nanog	GCGTTCCCAGAATTCGATGC
F_qRT-PCR_Pou5f1	TAGGTGAGCCGTCTTTCCAC
R_qRT-PCR_Pou5f1	GCTTAGCCAGGTTCGAGGAT
F_qRT-PCR_Prrx1	ACAGCCTCTCCGTACAGCGC
R_qRT-PCR_Prrx1	AGTCTCAGGTTGGCAATGCT
F_qRT-PCR_Sox17	AAGAAACCCTAAACACAAACAGCG
R_qRT-PCR_Sox17	TTTGTGGGAAGTGGGATCAAGAC
F_PCR_FGF8KI_genotyping	CTTTACCCGCAAGGGCCG
R_PCR_FGF8KI_genotyping	CTCTTTGATGACGGCCATGTT
